# Generative steering to adapt proteins beyond native biological contexts

**DOI:** 10.1101/2025.07.11.664238

**Authors:** Xiaowei Zhang, Wenhui Sophia Lu, Ben Viggiano, Kevin Reynolds, Sophia Burick, Elena Sotillo, Haoyu Dai, Geonhu Lee, Zixuan Liu, Nuoya Yang, Luis S. Mille-Fragoso, Euan Ashley, Bingfei Yu, Crystal L. Mackall, Wing Hung Wong, Xiaojing J. Gao

**Affiliations:** Department of Bioengineering, Stanford University, Stanford, USA; Department of Statistics, Stanford University, Stanford, USA; Department of Biomedical Data Science, Stanford University, Stanford, USA; Department of Computer Science, Stanford University, Stanford, USA; Stanford Center for Cancer Cell Therapy, Stanford Cancer Institute, Stanford University, Stanford, USA; Biophysics Program, Stanford University, Stanford, USA; Weill West Coast Cancer Hub, Stanford, USA; Department of Chemical Engineering, Stanford University, Stanford, USA; Department of Immunology and Immune Therapeutics, Keck School of Medicine, University of Southern California, Los Angeles, USA; Department of Medicine, Stanford University, Stanford, USA; Center for Undiagnosed Diseases, Stanford University, Stanford, USA; Norris Comprehensive Cancer Center, University of Southern California, Los Angeles, USA; Alfred E. Mann Department of Biomedical Engineering, University of Southern California, Los Angeles, USA; Department of Pediatrics, Stanford University, Stanford, USA; Parker Institute for Cancer Immunotherapy, San Francisco, USA; Stanford Bio-X, Stanford University, Stanford, USA

**Author notes:** Corresponding author. (X.J.G.); (W.H.W.); (X.Z.). These authors contributed equally to this work (Xiaowei Zhang, Wenhui Sophia Lu, Ben Viggiano).

## Abstract

Proteins evolved for native biological contexts often fail when deployed in new cellular environments or therapeutic settings. We present ProVADA, a test-time framework that steers a pretrained protein generator toward externally defined properties while preserving functional constraints. Its Mixture-Adaptation Directed Annealing sampler combines coordinated mutations, population selection, and annealing to navigate rugged objective landscapes. Experimentally, ProVADA converted secreted human renin into an active, drug-inhibitable cytosolic protease and extensively deimmunized two murine single-chain antibody fragments to reduce HLA visibility while retaining antigen recognition. ESCAPE-seq measurements confirmed substantial depletion of HLA-I binder peptides across alleles. Deimmunized FMC63 variants retained CAR-T-cell killing and showed fewer binders than a tested humanized comparator. Together, these results demonstrate that broad sequence redesign can adapt functional proteins to non-native biological contexts.
