## Supplementary material for "Generative steering to adapt proteins beyond native biological contexts": Data S1

name	group	run_name	aggregation	surface_hydrophobicity	job	avg_plddt	ptm	iptm	interface_pae	rmsd	ESM2_perplexity	percent_mutated	prob_cytosolic	mpnn_score	sequence
ren1	positive	cytorenin_job_0	0	0.396825397	cytorenin_job_0	90.00568811	0.93	0.76	2.21	1.28	4.266044324	0.385294118	0.795541504	-1.123	MSYGDKVFEVELTNYMDTQYFGEITIGTPGQKFKVVFDTGSSNLWVPSVDLPKTFEAGKKHRLYDPKKSSSFKPIGKPLTLRYSTGTVSGYWAKDVVEIGGLKVEQEFVLVTELPALPFMLAEFDGVVGLGFKEQAIGGMTPVLEKLFAQGVLKEKKFSVYLNEYSKDEKALGGKLVIGGENKEFYEGEFKYVPLVKKGVWQIKLGGVWVGDELVLGKDGALALVDTGASYISGPTEDVEQLMAKLGAEKRLFDYVVVASKAKELPEIGFKLGDEVFVLTAEDYVFQESSSPKKLATLAIHAMDIPPPTGPTWALGATFIRKFYTVFDTENNKIGFAKAK
ren2	positive	cytorenin_job_1	1	0.34351145	cytorenin_job_1	88.88690909	0.93	0.79	2.295	1.45	4.142385079	0.391176471	0.789471965	-1.1098	MKLGDKVYRVELVNYMDTQYYGEVTIGTPGQKFKVVFDTGSSNFWVPSAEGPLSDLALQQHTRFDPSKSTTYVEIGTPLTLRYSTGTVSGKKAKDVVEIGGIKVEQEFVLVTKLPALPFMLAEFDGVVGLGFLEQAIGGIKPVLEKIFEKGELKEKKFSVYLNKWSKDKNKLGGLVVFGGEDKEKYEGEFKYVELIKEGVWQIELKGVWVGEEEVLGKEGAKALVDTGASYISGPTEDVEKLMEKLGAKKRLFDYVVVGEDGEKLPEIGFKLGDEVYVLKPEDYVFLESKSKKKLVTLAIHAMDIPPPTGPTWALGATFLKKFYTVFDVENKKVGFAKAK
ren3	positive	cytorenin_job_9	0	0.403100775	cytorenin_job_9	90.32594166	0.94	0.81	1.935	1.45	4.520860167	0.370588235	0.753914097	-1.114	MAFGDKVYKVDLTNYMDTQYYGEIEIGTPGQKFKVVFDTGSSNLWVPSADMPLTDVAGQMHKRFDPAKSASYEAIGKPLTLRYSTGTVSGHWRRDEVVIGGLKVKQEFIEVTHMPALPFMLAEFDGVVGLGFREQAIGDIEPVIEKMLAQGELKEAKFSVYLNRFSTDPKALGGKIVFGGYDAAYYEGDFHYVPLVEKGVWQIKLGGVYVGDEKILGQDGALALVDTGASYISGPKADIEKLMAALGAEKRLFDYVVVASKAKDLPEIGFEIGDKRYVLTAADYVFQESDSAKKLSTLAIHAMDIPPPTGPTWALGATFLKKFFTVFDYKNNRIGFAKAK
ren4	positive	cytorenin_job_10	1	0.396946565	cytorenin_job_10	90.34532113	0.93	0.77	2.245	1.28	4.610587826	0.347058824	0.69823034	-1.1037	MSYGNEVFEVKLTNYMDTQYYGEIGIGTPAQPFKVVFDTGSSNLWVPSADMPESFLAGQKHRRYDPKKSESYVPIGKPLTLRYSTGTVSGYLAKDKVTIGGIEVEQEFVLVTELPALPFMLAEFDGVVGLGFKEQAIGGIEPVIEKIFAQGKLKEKKFSVYINRWSEDPNALGGLIVFGGDNPEKYEGEFDYVPLVKKGVWQIELKGVWVGDEKILGKDGILALVDTGASYISGPTEDIEKLMAALGAEKRLFDYVVVASKAPELPEISDSLGDKKYTLKAEDYVFQESGSPKKLVTLAIHAMDIPPPTGPTWALGATFLRKFYTVFDYENNKIGFAKAK
ren5	positive	cytorenin_job_11	1	0.382113821	cytorenin_job_11	89.74897436	0.93	0.77	2.215	1.42	4.733114635	0.347058824	0.798679231	-1.1094	MSFGAKVYAIELTNYMDTQYYGEITIGTPGQPFKVVFDTGSSNLWVPSAKAPLTYEAAQKHRRFDPAKSSSYKDIGKPLTLRYSTGTVSGYWRQDKVVIGGIEVEQTFLEVTEMPALPFMLAEFDGVVGLGFKEQAIGEVTPVIEKILAKGELKEDKFSVYKNVWSPDPNVLGGKIILGGEDKTYYEGEFDFVPLVKEGVWQIELGGVFVGDEQILGKDGALALVDTGASYISGPTADIEKLMAALGAEKRLFDYVVVAAKAKDLPTIGFKLGDKTYTLTADDYVFQESDSAKKLATLAIHAMDIPPPTGPTWALGATFIKKFYTVFDYKNKQIGFAKAK
ren6	positive	cytorenin_job_25	1	0.357723577	cytorenin_job_25	88.34838021	0.92	0.76	2.56	1.42	4.46054006	0.364705882	0.830171631	-1.1469	MSLGNKVYKVELKNYMDTQYFGEIEIGEPGQKFKVVFDTGSSNLWVPSVHPPETFEAAQKHRRFDPKKSKSYQEVGKKLTLRYSTGTVSGVLRKDKVKIGGIEVEQVFLEATEIPALPFMLAEFDGVVGLGFLEQAIGKVKPVIEEIFAQGELKEKKFAVYLNKWSEDPTALGGLLVLGGEDKEKYEGEFHYVPLVKEGVWQIELKGVLVGDEKILGQDGSLALVDTGASYISGPSEDIWKLMAALGAKERLFDYVVVGSEGEKLPKIGFEIGDKVYELTAKDYVFMESKSDKKLVTLAIHAMDIPPPTGPTWALGATFIRKFYTVFDYENKKIGFAKAK
ren7	positive	cytorenin_job_30	1	0.310077519	cytorenin_job_30	90.00476291	0.93	0.82	1.875	1.1	4.436822623	0.373529412	0.767336156	-1.12	MSYGEKIYKVELKNYMDTQYYGEIEIGEPGQKFKVVFDTGSSNLWVPSSKAPLSYEAPRKHRMYDPSKSASYKEIGKPLTLRYSTGTVSGEWRKDKVKIGGIEVEQEFIEVTKMPALPFMLAEFDGVVGLGFKEQAIGKITPVIEKIFEKGELKEKKISFYYNKYSLDKSELGGLIVFGGEDKEKYEGEFKYVPLVKKGVWQIELKGVWVGDKKVLQKEGGLALVDTGASYISGPTEDIEVLMKELGAEKRLFDYVVVASMGKKLPEISFELGDEKYTLKPEDYVFKESESEKKLVTLAIHAMDIPPPTGPTWALGATFIKKYFTVYDYENNKVGFAKAK
ren8	positive	cytorenin_job_34	1	0.31496063	cytorenin_job_34	89.12222539	0.92	0.74	2.755	1.4	4.377525836	0.370588235	0.762363273	-1.1423	MAYGDKIYEVKLVNYMDTQYYGEITIGTPGQTFKVVFDTGSSNLWVPSAKAPDYFEAAQKHRLYDPAKSSTYQAIGKKLTLRYSTGTVSGEWLKDKVTIGGLEVEQEFIGATHMPALPFMLAEFDGVVGLGFKEQAIGNMKPVYELIFEKGVLKEKKFSVYLNKYSDDPNALGGLIVFGGYNKEYYEGEFDYVDLVKKGVWQIKLEGVFVGDELVLAKDGALALVDTGASYISGPTEDIEILMEKLGAEKRLFDYVVVASKAKDLPTISFKLGDKVYTLTAQDYVFQESDSAKKLATLAIHAMDIPPPTGPTWALGATFLKKFYTVFDYENNRVGFAKAK
ren9	positive	cytorenin_job_38	1	0.4140625	cytorenin_job_38	90.85861955	0.94	0.8	1.98	1.28	4.393519287	0.332352941	0.7851994	-1.1465	MAFGNQVFAVELTNYMDTQYYGEITIGTPGQTFKVVFDTGSSNLWVPSADAPLTYDAAKKHRRFDPSKSSTYVSSGKPLTLRYSTGTVSGKLAIDEVTIGGITVKQEFVEVTHMPALPFMLAEFDGVVGLGFKEQAIGNVTPVLEAIIAQGVLKENKFAVYYNRYSNDPKALGGKVILGGDDAALYEGEFDWVDLVAPGVWQIKLGGVFVGDELVLGKDGALALVDTGASYISGPTEDIQKLMALLGAEKRLFDYVVKAADAPKLPPVSFKLGDKTYTLTAADYVFQESNSPKKLATLAIHAMDIPPPTGPTWALGATFIKQFYVVFDRANNRIGFAKAK
ren10	positive	cytorenin_job_42	1	0.315384615	cytorenin_job_42	88.80132887	0.92	0.77	2.405	1.42	4.445661183	0.373529412	0.832495123	-1.1357	MSLGNKIYEVELTNYMDTQYYGEIEIGKPGQKFKVVFDTGSSNSWVPSVKLPLDYPAGQKHRRFDPSKSESYKEIGRPLTLRYSTGTVSGEVRKEEITIGGIKVEQEFIEVTKMPALPFMLAEFDGVVGLGFKEQAIGNIVPVIDKILEKGELKEKKYSFYFNKWSEDEKVLGGKLIFGGENKEFYEGELKWVDLVKEGVWQIKLEGVWVGEELVLAKDGALALVDTGASYISGPTEDIEKLMEKLGAKKRLFDYVVVASKGKDLPKIKFKIGDEVYELTPEDYVFLESDSEKKLVTLAIHAMDIPPPTGPTWALGATFLKKFYTVIDLEKKRVGFAKAK
ren11	positive	cytorenin_job_46	1	0.412698413	cytorenin_job_46	89.95192504	0.94	0.77	2.64	1.25	4.722144745	0.344117647	0.716315177	-1.1411	MAFGDKVYKIPLVNYMDTQYYGEIGIGTPAQTFKVVFDTGSSNLWVPSADADLADIAAQKHRRYNPAQSSSYKAIGTPLTLRYSTGTVSGYKVQDTVTIGGMTVTQTFIAATHMPALPFMLAEFDGVVGLGFKEQAIGGITPVLDAIFAQGVLKENKFSFYFNKWSPDPNALGGLLVIGGEDAEKYEGEFEYVPLVEKGVWQIPLGGIWVGDEQILAKDGALALVDTGASYISGPREDIEKLMAALGAKKRLFDYVVVAADGQKLPTISFKLGDKTYTLTAEDYVFQESKSPKKLATLAIHAMDIPPPTGPTWALGATFIQKFFTVFDRQNNRIGFAKAK
ren12	positive	cytorenin_job_47	1	0.325203252	cytorenin_job_47	88.38693834	0.92	0.8	1.895	1.37	4.345895277	0.379411765	0.829967685	-1.1186	MSYGNKVYKVELKNYMDTQYYGEIGIGTPEQKFKVVFDTGSSNLWVPSAEAPETYLAAKKHRKFDPKKSSSYKEIGEKLTLRYSTGTVSGYKVKDVVTIGGIKVEQEFILATEIPALPFMLAEFDGVVGLGFAEQAIGKIKPVIEKIFEKGVLKEKKFSVYYNKWSNDPNELGGLIVFGGIDKEKYEGELHYVPLVKKGVWQIKLEGVWVGEELVLGKDGKLALVDTGASYISGTEKDIEELMKKLGAERRLFDYVVVASKAEELPKIGFKIGDKVYELSAKDYAFIESKSDKKLVTLAIHAMDIPPPTGPTWALGATFIQKFFTEFDYENNKVGFAKAK
ren13	positive	cytorenin_job_55	1	0.393700787	cytorenin_job_55	91.7172535	0.94	0.82	1.945	1.49	4.532186924	0.373529412	0.835203071	-1.1402	MAFGNKVYEVELTNYMDTQYYGEIEIGVPGQKFKVVFDTGSSNLWVPSAFLPAEFEAGKKHRLYDPAKSASYKELGKPLTLRYSTGTVSGKLVRDKVVIGGLEVEQEFILVTEMPALPFMLAEFDGVVGLGFAEQAIGGIKPVFELILEKGVLKEAKYSFYFNKYSPDPKALGGKIVFGGENKEYYEGEFDYVDLVKEGVWQIELKGVWVGEKKVLGKDGSLALVDTGASYISGPTADIEKLMAELGAEKRLFDYVVVASEGEKLPKVGFEIGDKKYVLSAEDYVFQESTSPKKLATLAIHAMDIPPPTGPTWALGATFIKKYYTVFDIKNKKVGFAKAK
ren14	positive	cytorenin_job_57	1	0.37007874	cytorenin_job_57	89.54156441	0.93	0.75	2.475	1.13	4.33325596	0.355882353	0.810196674	-1.1134	MAFGNQVFAVDLTNYMDTQYYGEITIGTPGQTFKVVFDTGSSNLWVPSADMPLTDEAAKKHRRYDPSKSTTYKKDGKPLTLRYSTGTVSGYWAKDKVTIGGLTVEQEFALVTHMPALPFMLAEFDGVVGLGFLEQAIGNVKPIIDQILAQGKLKEAKFAAYFNKWSEDKTALGGKLILGGHDDAYYEGEFHWVPLVKPGVWQIELKGVWVGDELVLAKDGALALVDTGASYISGPQEDIEKLMAKLGAEKRLFDYVVVASKAKDLPKIKFVLGDKAYELTAEDYAFIESTSDKKLVTLAIHAMDIPPPTGPTWALGATFIQKFYTVFDRQNNRIGFAKAK
ren15	positive	cytorenin_job_61	0	0.347107438	cytorenin_job_61	89.0685699	0.93	0.84	1.6949999999999998	1.06	4.286303082	0.379411765	0.827443042	-1.1406	MSFGDKVYSVELVNYMDTQYYGEIEIGTPGQKFKVVFDTGSSNVWVPSADLPLEKEAGKKHRRYDPGKSSSYVPVGEKLTLRYSTGTVSGYKVKDKIKIGGIEVEQEFIAVTEMPALPFMLAEFDGVVGLGFLEQAIGKIKPVIENIFEKGELKEKKFSVYYNRYSYDPNALGGKLIFGGYDKEFYEGEFKYIPLIKEGVNQIELGGILVGEEKILAKDGGIALVDTGASYISGPTEDVEKLMKALGAEKRLFDYVVKASMGEKLPSIGFVIGDEVFELKAEDYVFQESKSDKKLVTLAIHAMDIPPPTGPTWALGATFIKKWYTVFDYENKKVGFAKAK
ren16	positive	cytorenin_job_72	1	0.365079365	cytorenin_job_72	89.18390428	0.93	0.76	2.68	1.46	4.394858808	0.344117647	0.691778059	-1.0909	MSFGDKVFEVKLTNYMDTQYYGEIGIGTPAQTFKVVFDTGSSNLWVPSADAPLTLPAAQKHRRFNPAQSSSYKPVGKPLTLRYSTGTVSGYWAKDKVTIGGLTVEQEFLLATDIPALPFMLAEFDGVVGLGFQEQAIGNIKPVIDLIFEQGVLKEKKFSFYYNKWSENPEALGGLIVLGGEDKSKYEGEFYYVELVKPGVWQIKLDGVWVGDEKILAKEGALALVDTGASYISGPTEDIEKLMAALGAEKRLFDYVVKASKAPGLPDITFKLGDKALTLKASDYVFQESVSEKKLATLAIHAMDIPPPTGPTWALGATFLQKFYTVFDYENKKIGFAKAK
ren17	positive	cytorenin_job_75	0	0.416	cytorenin_job_75	90.94519001	0.94	0.77	2.515	1.46	4.626945069	0.379411765	0.785020547	-1.1024	MSFGNKVFAVELTNYMDTQYYGEITIGTPGQTFKVVFDTGSSNLWVPSADAPLTDEAAKKHNRFDPAKSTDYKAVGTPLTLRYSTGTVSGYWAKDKVTIGGITVEQEFVLATHIPALPFMLAEFDGVVGLGFKEQAIGGMTPVIEKIFAQGILKEKKLSFYFNPYSPDPNALGGKLIIGGDDAAYYEGEYDWVPLIKKGVWQIEVGGIWVGDNLILGQDGAKALVDTGASYISGPTADIEKLMAALGAEKRLFDYVVVAKDAEKLPPISFKIGDKTYTLTAKDYVFQESESEKKLVTLAIHAMDIPPPTGPTWALGATFIKKYFVVYDYENNRVGFAKAK
ren18	positive	cytorenin_job_81	1	0.354330709	cytorenin_job_81	90.27833393	0.93	0.81	1.975	1.44	4.49714815	0.358823529	0.797662177	-1.1418	MAFGDKVYKVELKNYMDTQYYGEIGIGTPAQPFKVVFDTGSSNLWVPSADMPMAFVAGREHKRYDTKKSSSYKEVGKKLTLRYSTGTVSGYLGKDKVTIGGIEVEQEFILVTEMPALPFMLAEFDGVVGLGFKEQAIGNITPVIEAIFAKGELKEKKFGVYFNKYSNDPKALGGLLVLGGEDKEYYEGEFHYVPLVKEGVWQIPLGGVYVGDEKVLYENGGFALVDTGASYISGTTADIEKLMEKLGAEKRLFDYVVIASKGKDLPEISFEIGDKKYTLTAEDYVFLESDSPKKLETLAIHAMDIPPPTGPTWALGATFLKKFYAVFDYENKRIGFAKAK
ren19	positive	cytorenin_job_82	0	0.348837209	cytorenin_job_82	88.29040642	0.93	0.78	2.12	1.33	4.269275739	0.373529412	0.801063849	-1.127	MSLGDKIYKVELVNYMDTQYYGEIEIGTPGQKFKVVFDTGSSNVWVPSAKAPLTDEAAKKHRLYDPSKSSTWKAIGKPLTLRYSTGTVSGEWRKDKVKIGGIEVEVEFLEVTKMPALPFMLAEFDGVVGLGFIEQAIGGVKPVIEKIFELGELKEKKFSVYFNKYSVDPKELGGLIVFGGEDPEKYEGEFDYVDLVQKGVIQIKLDGVWVGDEEVLAKDGALALVDTGASYISGPTEDIEKLMKKLGAKKRLFDYVVVAEKAKDLPEIGFKIGQKTYVLKPEDYAFIESTSEKKLVTLAIHAMDIPPPTGPTWALGATFLRKFYTVFDYENNKVGFAKAK
ren20	positive	cytorenin_job_87	0	0.344262295	cytorenin_job_87	89.15461511	0.92	0.74	2.9	0.85	4.645942694	0.358823529	0.724955301	-1.0852	MSFGDKVFKVELTNYMDTQYYGEIGVGTPAQKFKVVFDTGSSNLWVPSADAPLTDEAARKHRRFDPSKSSTYQAIGKPLTLRYSTGTVSGYWGKDKVVIGGLEVEQEFLLATHIPALPFMLAEFDGVVGLGFIEQAIGKVEPVIEKMFKQGVLKEDKYSVYFNKPSPDPNTLGGLIVFGGVDPEKYEGEFDYVKLVKKGVWQIELKGVKVGDKLVLNKDGGLALVDTGASYISGPEEDVEKLMKELGAEKRLFDYVVVASKGPELPKISFVLGDKEYTLEAKDYVFQESMSEKKLATLAIHAMDIPPPTGPTWALGATFIKKFYVEFDYKNNKIGFAKAK
ren21	positive	cytorenin_job_93	1	0.385826772	cytorenin_job_93	89.62701233	0.92	0.73	2.85	1.36	4.467878942	0.352941176	0.710082373	-1.1048	MAFGDKVYSVKLTNYMDTQYYGEIGIGTPAQTFKVVFDTGSSNLWVPSADAPQALIAAQKHRRFDPAKSSSYKDIGTPLTLRYSTGTVSGKQRQDKVTIGGLTVEQTFIEVTQLPALPFMLAEFDGVVGLGFREQAIGNITPVFEAMLAQGVLKEAKFAFYFNKWSDDPKALGGELVLGGDDASKYEGEFHYVPLLKPGVWQIELGGIWVGEQKVLGQDGAKALVDTGASYISGPTADIEKLMAALGAEKRLFDYVVVASKAKDLPPVTFQLGDKHYTLTAEDYVFAESDSPKKLQTLAIHAMDIPPPTGPTWALGATFIQKYYVVFDKQNQRVGFAKAK
ren22	positive	cytorenin_job_102	0	0.450819672	cytorenin_job_102	91.95876638	0.94	0.78	2.37	1.07	4.175820008	0.376470588	0.744363438	-1.0982	MAFGNKVYYVPLVNYMDTQYYGEITIGTPGQPFKVVFDTGSSNLWVPSAEGPLTKEALQKHRRYDPAKSSSFVADGTPLTLRYSTGTVSGKVWTDKVTIGGMTVEQKFIGVTDMPALPFMLAEFDGVVGLGFKEQAIGGITPVFEAMLAQGVLKEAKYAVYFNKWSNDPNALGGKIVLGGDDPAYYEGELHWVPLVKEGVWQIELKGVYVGDEQVLGKDGKLALVDTGASYISGPAADVEVLMAKLGADKRLFDYVVEASKAKDLPKIGFKLGDKTYVLTADDYVFQESTSPKKLVTLAIHAMDIPPPTGPTWALGATFLRKFYTVFDVKNKAVGFAKAK
ren23	positive	cytorenin_job_107	0	0.32	cytorenin_job_107	90.12501084	0.93	0.77	2.31	1.45	4.146277322	0.332352941	0.752158357	-1.0883	MSFGNKVYAVELTNYMDTQYYGEIGIGTPAQTFKVVFDTGSSNVWVPSAKAPLSDLAAQKHKLYDPTKSSTYKEIGTPLTLRYSTGTVSGELAKDKITIGGIEVEQEFALVTKMPALPFMLAEFDGVVGLGFKEQAIGNVTPVIEAILAKGELKEPVFSVYINRYSDDPTVLGGKVIFGGVDEEYYEGEFEYVDLVKKGVWQIKLGGIWVGDEKILEKDGGLALVDTGASYISGPTADIEKLMAALGAEKRLFDYVVVASKAKDLPQITFELGDKKYTLTADDYVFQESDSQKKLATLAIHAMDIPPPTGPTWALGATFIRKYYVKFDYKNNRIGFAKAK
ren24	positive	cytorenin_job_111	0	0.344262295	cytorenin_job_111	89.07196839	0.93	0.81	2.305	1.46	4.552637118	0.367647059	0.767253578	-1.141	MSYANEIKEVPLKNYMDTQYYGEIGIGTPPQTFKVVFDTGSSNTWVPSADLPESDLAGKMHRRYNPAQSSTYKDIGKELTLRYSTGTVSGKLRQDTVTIGGVTVQQTFLEVTKMPALPFMLAEFDGVVGLGFKEQAIGDIEPIIENIFAQGKLKEKKFSVYLNKWSPDPNALGGLLVIGGDNKEYYEGEFHPVKLIAKGVWQIELGGIWVGDEQILAKDGAKALVDTGASYISGPTEDIEKLMQALGAEKRLFDYVVVASKGAELPKIGFKIGDKVYELEAKDYVFQESTSEKKLDTLAIHAMDIPPPTGPTWALGATFLQKFYTVFDVENQEIKFAKAK
ren25	negative	cytorenin_job_31	0	0.421487603	cytorenin_job_31	89.68779267850671	0.92	0.72	3.075	0.9	4.883029915652265	0.3823529411764705	0.7620370307575625	-1.1124	MAFGDKVYKIELKNYMDTQYAGEITIGTPGQKFKVVFDTGSSNLWVPSADAPLEQVAAQKHRRFDPAKSSSYQAIGKPLTLRYSTGTVSGYLAKDVVEIGGIKVEQEFLLATHIPALPFMLAEFDGVVGLGFREQAIGEVTPVLEAILAKGELKEAKWSVYLNRWSPDPKALGGLLVLGGDDPAKYEGEYQWVPLVAPGVWQIKLGGVWVGDQKILAQEGALALVDTGASYISGPTEDIEKLMKALGATKRLFDYVVVASQGEKLPAISFELGDKRFTLSAQDYVFQESKSPKKLATLAIHAMDIPPPTGPTWALGATFLQKFYTVFDREHNRVGFAPAK
wt	wt	wt	0	0.353846154	wt	91.41	0.95	0.81	1.79	0	4.7	0	0.036	-1.33	LTLGNTTSSVILTNYMDTQYYGEIGIGTPPQTFKVVFDTGSSNVWVPSSKCSRLYTACVYHKLFDASDSSSYKHNGTELTLRYSTGTVSGFLSQDIITVGGITVTQMFGEVTEMPALPFMLAEFDGVVGMGFIEQAIGRVTPIFDNIISQGVLKEDVFSFYYNRDSENSQSLGGQIVLGGSDPQHYEGNFHYINLIKTGVWQIQMKGVSVGSSTLLCEDGCLALVDTGASYISGSTSSIEKLMEALGAKKRLFDYVVKCNEGPTLPDISFHLGGKEYTLTSADYVFQESYSSKKLCTLAIHAMDIPPPTGPTWALGATFIRKFYTEFDRRNNRIGFALAR
