## Supplementary material for "Generative steering to adapt proteins beyond native biological contexts": Data S2

### Sheet: linker_corrected_seqs
name	sequence	n_binders_BA_rank_2	n_binders_BA_rank_10	immunogenicity_score	allele_averaged_positive_pep_ratio	normalized_hamming_distance_to_wt
29_dd	KIEMTQSPSSVSASVGDKVEITCSSSNGAVTTSNYASWIKQKEGQQLKGLIGGTNNRAPGVSERYKGSIEGDNGKLTIESVQPDDFATYYIALWYSNHWVFGEGTKITKAPGGGGSGGGGSGGGGSSGGGSPITFEESGGGVVQPGGSLKLSCEHSGFSLTDYGVNWVRQAPGKGLEWIGVIWGDGITDYNPDYKDRFKLSKDDEKSTSYLEMTDLKESDTAKYYDATGLFDHWGQGTEVTVSA	1	8	4.916814604150157	0.018442622950819672	0.26639344262295084
34_jf	PIQMTQSPSSLSANIGDKVTISNSSSNGAVTTSNYASWIKHKEGENLKGLIGGTNNRAEGVDERYSGSIDGDDGVLTISSVQPEDFATYYKALWYSNHWVFGEGTKITRKEGGGGSGGGGSGGGGSSGGGSPVTLEESGGGEVEPGGSITLSGKVSGFSLTDYGVNWVRQAPGKGLEWIGVIWGDGITDYNPEYKDRFTLSKDVENSTVYLEMKDLKKEDTAKYYVATGLFDHWGQGTDVTVKE	1	9	5.631747709827663	0.020491803278688523	0.27049180327868855
62_p6	TIEMTQSPSSVSASVGDKVTITNSSSKGAVTTSNYASWIKQKEGENLKGLIGGTNNRAEGVPDRFSGSIDGDKGVLTIKSVQPEDFATYYKALWYSNHWVFGEGTKVTKKQGGGGSGGGGSGGGGSSGGGSPISIEESGGGEVEPGGSITLSDQVSGFSLTDYGVNWVKQAPGKGLEWIGVIWGDGITDYNPDYKDRFKLSKDNANNTVYLQMTNVKKEDTAKYYDSTGLFDHWGQGTEVTVKE	1	10	5.871359803698954	0.020491803278688523	0.2459016393442623
8_aa	DIEMTQSPSSVSASVGDKVTISDSSSTGAVTTSNYASWIKQKEGQNLKGLIGGTNNRADGVDARYSGSIEGDKGVLTIDSLQPDDFATYYKALWYSNHWVFGEGTKITKKAGGGGSGGGGSGGGGSSGGGSPISLTESGGGKVEPGGSITLSDQHSGFSLTDYGVNWIRQQEGKKLEWIGVIWGDGITDYNPKYKDRFKISKDNENSTSYLEMKNLKKEDTATYYDATGLFDYWGQGTLVTVEE	1	11	6.275410905399084	0.0266393	0.27049180327868855
13_ca	EIQMTQSPSSVSASVGDKVTIKCSSSQGAVTTSNYASWIKQKEGQNLKGLIGGTNNRAEGVDDRYSGSISGDEGVLTISSVQPEDFATYYKALWYSNHWVFGEGTKITKKVGGGGSGGGGSGGGGSSGGGSEVTLTESGGGKVEPGGSITLSCQHSGFSLTDYGVNWVRQAPGKGLEWIGVIWGDGITDYNPDYKDRFTLSKDDANSTTYLKMKDVKKEDTATYYDATGLFDYWGQGTLVTVEE	1	8	5.5217977252498684	0.020491803278688523	0.25
48_m9	SIEMTESPSEIEVDEGDTVTITNSSSKGAVTTSNYASWIKEKEGQNLKGLIGGTNNRAEGVDSRYTGSIDGDKGVLTIESVQPDDFATYYKALWYSNHWVFGEGTKITKKEGGGGSGGGGSGGGGSSGGGSEVKIEESGGGEVEPGGSITLSGKVSGFSLTDYGVNWIKKAPGKGLEWIGVIWGDGITDYNPEYKDRFTLSKDDANSTSYLHLKDVKEEDTATYYEATGLFDHWGQGTEVKVKA	1	9	5.449155893159524	0.022540983606557378	0.30327868852459017
56_m1	AIQMTQSPSSLSANIGDKVTITCSSSNGAVTTSNYASWIKQKEGQNLKGLIGGTNNRAPGVDERYKGSISGDQGVLTIESLQPEDFATYYKALWYSNHWVFGQGTKITKKEGGGGSGGGGSGGGGSSGGGSEVQLVESGGGLVKPGGSLTLSGKVSGFSLTDYGVNWVRQAPGKGLEWIGVIWGDGITDYNPEYKDRFTLSKDEANSTAYLKMENLQPEDTAKYYDTTGLFDYWGQGTLVTVKE	1	11	6.204908901755808	0.0245902	0.24180327868852458
69_s9	SIEMTESPSSLSANIGDKVTISCSSSQGAVTTSNYASWIKKVEGQNLKGLIGGTNNRAEGVDERYSGSIDGDDGVLTISSVKEEDFATYYKALWYSNHWVFGQGTKITKKVGGGGSGGGGSGGGGSSGGGSKITIEESGGGVVQPGGSLKLSKKVSGFSLTDYGVNWVRQAPGKGLEWIGVIWGDGITDYNPEYKDRFTLSKDDAKSTVYLDIKDLQPEDTATYYGATGLFDYWGQGTLVTVEA	1	10	6.4308200838122165	0.0245902	0.26639344262295084
52_md	EITMTQSPKEIKANVGDKVTITNSSSKGAVTTSNYASWIKQKEGKNLKGLIGGTNNRAEGVDSRYSGSIDGDKGVLTIDSLQPDDFATYYQALWYSNHWVFGEGTKVTKKEGGGGSGGGGSGGGGSSGGGSEIKLEESGGGTVKPGGSKTLTCKVSGFSLTDYGVNWVRQAPGKGLEWIGVIWGDGITDYNPEYKDRFTLSKDVENSTTYLEMKNLQPEDTAKYYKATGLFDYWGQGTLVTVTA	2	11	5.84151	0.022540983606557378	0.2581967213114754
60_of	AIQMTQSPSSLSASVGDKVTIYCSSSEGAVTTSNYASWIKQKEGQNLKGLIGGTNNRAKGVDERYSGSIEGDKAKLTISSLQPEDFATYYKALWYSNHWVFGQGTKITKKVGGGGSGGGGSGGGGSSGGGSPVTLKESGGGEVEPGGSITLSNKVSGFSLTDYGVNWVKQAPGKGLEWIGVIWGDGITDYNPEYKDRFTLSKDDANSTTYLDMKDLQKEDTATYYGTTGLFDYWGQGTLVTVSA	2	11	6.847330782433892	0.0266393	0.23770491803278687
71_s2	EIEMTQSPSSVSASVGDKVEISCSSSNGAVTTSNYASWIKQKEGEPLKGLIGGTNNRADGVSERYQGSIEGDAGKLTISSLQPEDFATYYVALWYSNHWVFGEGTKITKKAGGGGSGGGGSGGGGSSGGGSEVTLTESGGGKVEPGGSITLSNKVSGFSLTDYGVNWVRQAPGKGLEWIGVIWGDGITDYNPKYKDRFKLSKDDENNTSYLEMTDLQPEDTATYYGSTGLFDYWGQGTLVTVEA	2	9	6.0312005192731775	0.022540983606557378	0.2540983606557377
42_l4	AIQMTQSPSSLSASVGDKVTITCSSSNGAVTTSNYASWIKQVEGKELKGLIGGTNNRAEGVDSRYSGSIEGDQGKLTISSLQPDDFATYYQALWYSNHWVFGQGTKITKKSGGGGSGGGGSGGGGSSGGGSEVTLTESGGGKVEPGGSIKLTVKHSGFSLTDYGVNWVRQAPGKGLEWIGVIWGDGITDYNPAYKDRFKLSKDDENNTSYLELTDLQPEDTATYYKATGLFDYWGQGTLVTVSA	2	9	5.722454873201347	0.022540983606557378	0.2336065573770492
25_d8	DIQMTQSPSSLSASVGDKVTITCSSSNGAVTTSNYASWIKQKEGKTLKGLIGGTNNRAPGVDERYQGSLEGDKGVLTIDSLQPEDFATYYKALWYSNHWVFGQGTKITKKVGGGGSGGGGSGGGGSSGGGSEIQLVESGGGLVKPGGSLTLTDKHSGFSLTDYGVNWVRQAPGKGLEWIGVIWGDGITDYNPEYKDRFTLSKDDEKSTSYLEMKNLQPEDTATYYSSTGLFDYWGQGTLVTVEE	2	12	6.732377803098324	0.028688524590163935	0.22540983606557377
01_ac	PIQMTQSPSSLSASVGDKVEISCTSSEGAVTTSNYASWIKQKEGQNLKGLIGGTNNRAPGVDERYQGSIEGDAAKLTISSLQPDDFATYYVALWYSNHWVFGQGTKITKKVGGGGSGGGGSGGGGSSGGGSAITIEESGGGVVQPGGSLKLSGKHSGFSLTDYGVNWIKQAPGKGLEWIGVIWGDGITDYNPEYKDRFTLSKDEEKSTSYLELKNLQPEDTATYYDATGLFDHWGQGTEVTVTA	3	11	6.3334286714653905	0.0266393	0.26639344262295084

### Sheet: suntag_scfv_seqs_metric_orig
name	sequence	mpnn_score	sequence_similarity	normalized_hamming_distance	immunogenicity_score	is_lowest_immunogenicity_score	is_highest_SCORE_all_iterations	is_highest_SCORE_last_iteration	is_good_mpnn_low_immunogenicity	iteration	n_binders_BA_rank_2	n_binders_BA_rank_10	complex_plddt	plddt_designed_protein	ptm	chain_A_ptm	chain_B_ptm	iptm	mean_interface_pae	ipae_max	ipae_min	ipsae	rmsd
29_dd	KIEMTQSPSSVSASVGDKVEITCSSSNGAVTTSNYASWIKQKEGQQLKGLIGGTNNRAPGVSERYKGSIEGDNGKLTIESVQPDDFATYYIALWYSNHWVFGEGTKITKAPGGGGSGGGGSGGGGSTDPDPPITFEESGGGVVQPGGSLKLSCEHSGFSLTDYGVNWVRQAPGKGLEWIGVIWGDGITDYNPDYKDRFKLSKDDEKSTSYLEMTDLKESDTAKYYDATGLFDHWGQGTEVTVSA	1.24387	0.819672	0.286885	4.05577	FALSE	TRUE	FALSE	TRUE	291	1	6	0.8685	0.8787	0.85	0.85	0.02	0.8	9.22263	1.32	1.26	0.7324	0.396
34_jf	PIQMTQSPSSLSANIGDKVTISNSSSNGAVTTSNYASWIKHKEGENLKGLIGGTNNRAEGVDERYSGSIDGDDGVLTISSVQPEDFATYYKALWYSNHWVFGEGTKITRKEGGGGSGGGGSGGGGSETDEEPVTLEESGGGEVEPGGSITLSGKVSGFSLTDYGVNWVRQAPGKGLEWIGVIWGDGITDYNPEYKDRFTLSKDVENSTVYLEMKDLKKEDTAKYYVATGLFDHWGQGTDVTVKE	1.21548	0.803279	0.290984	4.66564	FALSE	TRUE	FALSE	FALSE	284	1	7	0.8584	0.8692	0.84	0.84	0.02	0.8	9.44615	1.43	1.37	0.6817	0.3635
62_p6	TIEMTQSPSSVSASVGDKVTITNSSSKGAVTTSNYASWIKQKEGENLKGLIGGTNNRAEGVPDRFSGSIDGDKGVLTIKSVQPEDFATYYKALWYSNHWVFGEGTKVTKKQGGGGSGGGGSGGGGSGGDEPPISIEESGGGEVEPGGSITLSDQVSGFSLTDYGVNWVKQAPGKGLEWIGVIWGDGITDYNPDYKDRFKLSKDNANNTVYLQMTNVKKEDTAKYYDSTGLFDHWGQGTEVTVKE	1.24031	0.827869	0.262295	4.94306	FALSE	TRUE	FALSE	FALSE	261	1	8	0.8728	0.885	0.84	0.84	0.02	0.77	9.96543	1.29	1.28	0.7226	0.5581
8_aa	DIEMTQSPSSVSASVGDKVTISDSSSTGAVTTSNYASWIKQKEGQNLKGLIGGTNNRADGVDARYSGSIEGDKGVLTIDSLQPDDFATYYKALWYSNHWVFGEGTKITKKAGGGGSGGGGSGGGGSEDPEPPISLTESGGGKVEPGGSITLSDQHSGFSLTDYGVNWIRQQEGKKLEWIGVIWGDGITDYNPKYKDRFKISKDNENSTSYLEMKNLKKEDTATYYDATGLFDYWGQGTLVTVEE	1.23912	0.807377	0.290984	4.99544	TRUE	TRUE	TRUE	TRUE	297	1	8	0.851	0.8598	0.83	0.83	0.02	0.81	9.20988	1.48	1.44	0.6885	0.4938
13_ca	EIQMTQSPSSVSASVGDKVTIKCSSSQGAVTTSNYASWIKQKEGQNLKGLIGGTNNRAEGVDDRYSGSISGDEGVLTISSVQPEDFATYYKALWYSNHWVFGEGTKITKKVGGGGSGGGGSGGGGSGSGSSEVTLTESGGGKVEPGGSITLSCQHSGFSLTDYGVNWVRQAPGKGLEWIGVIWGDGITDYNPDYKDRFTLSKDDANSTTYLKMKDVKKEDTATYYDATGLFDYWGQGTLVTVEE	1.20452	0.831967	0.262295	5.39601	FALSE	FALSE	TRUE	FALSE	297	1	8	0.8885	0.9026	0.86	0.86	0.02	0.76	9.53847	1.95	1.78	0.6284	0.446
48_m9	SIEMTESPSEIEVDEGDTVTITNSSSKGAVTTSNYASWIKEKEGQNLKGLIGGTNNRAEGVDSRYTGSIDGDKGVLTIESVQPDDFATYYKALWYSNHWVFGEGTKITKKEGGGGSGGGGSGGGGSKVNVPEVKIEESGGGEVEPGGSITLSGKVSGFSLTDYGVNWIKKAPGKGLEWIGVIWGDGITDYNPEYKDRFTLSKDDANSTSYLHLKDVKEEDTATYYEATGLFDHWGQGTEVKVKA	1.25302	0.790984	0.32377	5.47328	FALSE	FALSE	FALSE	TRUE	266	1	9	0.8533	0.865	0.83	0.83	0.02	0.78	10.1244	1.59	1.57	0.6378	0.6414
56_m1	AIQMTQSPSSLSANIGDKVTITCSSSNGAVTTSNYASWIKQKEGQNLKGLIGGTNNRAPGVDERYKGSISGDQGVLTIESLQPEDFATYYKALWYSNHWVFGQGTKITKKEGGGGSGGGGSGGGGSGSGEPEVQLVESGGGLVKPGGSLTLSGKVSGFSLTDYGVNWVRQAPGKGLEWIGVIWGDGITDYNPEYKDRFTLSKDEANSTAYLKMENLQPEDTAKYYDTTGLFDYWGQGTLVTVKE	1.18404	0.831967	0.258197	6.08824	FALSE	TRUE	FALSE	TRUE	278	1	11	0.8807	0.8956	0.85	0.86	0.02	0.77	9.73738	1.63	1.62	0.6531	0.3876
69_s9	SIEMTESPSSLSANIGDKVTISCSSSQGAVTTSNYASWIKKVEGQNLKGLIGGTNNRAEGVDERYSGSIDGDDGVLTISSVKEEDFATYYKALWYSNHWVFGQGTKITKKVGGGGSGGGGSGGGGSSEDEPKITIEESGGGVVQPGGSLKLSKKVSGFSLTDYGVNWVRQAPGKGLEWIGVIWGDGITDYNPEYKDRFTLSKDDAKSTVYLDIKDLQPEDTATYYGATGLFDYWGQGTLVTVEA	1.18638	0.831967	0.282787	6.36706	FALSE	TRUE	TRUE	FALSE	285	1	10	0.8491	0.8597	0.81	0.81	0.02	0.77	10.2679	1.57	1.53	0.647	0.2888
52_md	EITMTQSPKEIKANVGDKVTITNSSSKGAVTTSNYASWIKQKEGKNLKGLIGGTNNRAEGVDSRYSGSIDGDKGVLTIDSLQPDDFATYYQALWYSNHWVFGEGTKVTKKEGGGGSGGGGSGGGGSSTPTPEIKLEESGGGTVKPGGSKTLTCKVSGFSLTDYGVNWVRQAPGKGLEWIGVIWGDGITDYNPEYKDRFTLSKDVENSTTYLEMKNLQPEDTAKYYKATGLFDYWGQGTLVTVTA	1.18317	0.82377	0.27459	5.65902	FALSE	TRUE	FALSE	FALSE	290	2	10	0.8396	0.8502	0.81	0.81	0.02	0.77	10.407	1.65	1.6	0.6302	0.4341
60_of	AIQMTQSPSSLSASVGDKVTIYCSSSEGAVTTSNYASWIKQKEGQNLKGLIGGTNNRAKGVDERYSGSIEGDKAKLTISSLQPEDFATYYKALWYSNHWVFGQGTKITKKVGGGGSGGGGSGGGGSEEDEPPVTLKESGGGEVEPGGSITLSNKVSGFSLTDYGVNWVKQAPGKGLEWIGVIWGDGITDYNPEYKDRFTLSKDDANSTTYLDMKDLQKEDTATYYGTTGLFDYWGQGTLVTVSA	1.17997	0.82377	0.258197	5.69231	FALSE	FALSE	TRUE	FALSE	298	2	9	0.8928	0.9056	0.86	0.87	0.02	0.79	9.14064	1.53	1.46	0.7085	0.3681
71_s2	EIEMTQSPSSVSASVGDKVEISCSSSNGAVTTSNYASWIKQKEGEPLKGLIGGTNNRADGVSERYQGSIEGDAGKLTISSLQPEDFATYYVALWYSNHWVFGEGTKITKKAGGGGSGGGGSGGGGSTSGSSEVTLTESGGGKVEPGGSITLSNKVSGFSLTDYGVNWVRQAPGKGLEWIGVIWGDGITDYNPKYKDRFKLSKDDENNTSYLEMTDLQPEDTATYYGSTGLFDYWGQGTLVTVEA	1.2031	0.836066	0.266393	5.91602	FALSE	TRUE	TRUE	FALSE	297	2	9	0.887	0.899	0.85	0.85	0.02	0.8	9.59088	1.13	1.13	0.7647	0.4378
42_l4	AIQMTQSPSSLSASVGDKVTITCSSSNGAVTTSNYASWIKQVEGKELKGLIGGTNNRAEGVDSRYSGSIEGDQGKLTISSLQPDDFATYYQALWYSNHWVFGQGTKITKKSGGGGSGGGGSGGGGSGSGEPEVTLTESGGGKVEPGGSIKLTVKHSGFSLTDYGVNWVRQAPGKGLEWIGVIWGDGITDYNPAYKDRFKLSKDDENNTSYLELTDLQPEDTATYYKATGLFDYWGQGTLVTVSA	1.23784	0.844262	0.25	5.61682	TRUE	FALSE	FALSE	FALSE	209	2	9	0.8576	0.8683	0.83	0.83	0.02	0.8	9.52825	1.71	1.71	0.6205	0.5108
25_d8	DIQMTQSPSSLSASVGDKVTITCSSSNGAVTTSNYASWIKQKEGKTLKGLIGGTNNRAPGVDERYQGSLEGDKGVLTIDSLQPEDFATYYKALWYSNHWVFGQGTKITKKVGGGGSGGGGSGGGGSDDPTSEIQLVESGGGLVKPGGSLTLTDKHSGFSLTDYGVNWVRQAPGKGLEWIGVIWGDGITDYNPEYKDRFTLSKDDEKSTSYLEMKNLQPEDTATYYSSTGLFDYWGQGTLVTVEE	1.20259	0.840164	0.241803	6.46053	FALSE	TRUE	FALSE	FALSE	253	2	11	0.864	0.8763	0.84	0.85	0.02	0.77	9.71124	1.66	1.63	0.6714	0.3965
01_ac	PIQMTQSPSSLSASVGDKVEISCTSSEGAVTTSNYASWIKQKEGQNLKGLIGGTNNRAPGVDERYQGSIEGDAAKLTISSLQPDDFATYYVALWYSNHWVFGQGTKITKKVGGGGSGGGGSGGGGSSEGEPAITIEESGGGVVQPGGSLKLSGKHSGFSLTDYGVNWIKQAPGKGLEWIGVIWGDGITDYNPEYKDRFTLSKDEEKSTSYLELKNLQPEDTATYYDATGLFDHWGQGTEVTVTA	1.20027	0.831967	0.278689	5.79681	FALSE	TRUE	FALSE	FALSE	280	3	10	0.8885	0.8992	0.86	0.86	0.02	0.8	9.20399	1.32	1.29	0.7472	0.419
