## Supplementary material for "Generative steering to adapt proteins beyond native biological contexts": Data S3

name	sequence	mpnn_score	sequence_similarity	normalized_hamming_distance	immunogenicity_score	SCORE	run_name	is_lowest_immunogenicity_score	is_highest_SCORE_all_iterations	is_highest_SCORE_last_iteration	is_good_mpnn_low_immunogenicity	iteration	n_binders_BA_rank_2	n_binders_BA_rank_10	plddt_designed_protein	ptm	rmsd
47_rd	AIKVTQEEKEVTAKLGDKVTLKCRASQDISKYLNWYKQKEDGTIELVIYHTSRLHSGIDSRYSGSGSGTDYNLTISSVQQEDVATYYCQQGNTLPYTFGEGTKLKIEGGGGSGGGGSGGGGSNVTLTESGPSHVEPGETLEVKCTISGAKIEDYGVSWIRQPPGKGLEWIGVIWGSETTYYNSALKSRVKITKDNSNSTVTLKISDVEPEDTAVYYCAKHYYYGGSYAMDYWGDGHEVKVEA	1.24703724	0.851239669	0.280991736	5.541615449	0.149642769	mpnn_r2d2_d9882	FALSE	TRUE	FALSE	FALSE	163	0	8	0.8539	0.83	0.2333
56_s5	SIQMTQPEKEQTAKLGDKVTLNCRASQDISKYLNWYKQDPDGTIELVVYHTSRLHSGVDSRYSGSGSGTEYQLVISSLQPEDVATYYCQQGNTLPYTFGEGTKLKIEGGGGSGGGGSGGGGSQVTLTESGPSHVEPGDTLEVTCKISGANIKDYGVSWIRQPPGKGLEWIGVIWGSETTYYNSALKSRVKITRNDENSEVTLTITDVKESDTATYYCARHYYYGGSYAMDYWGQGHEVIVSA	1.220022205	0.834710744	0.297520661	5.750625477	0.148447978	mpnn_socrates_5540e	FALSE	TRUE	FALSE	TRUE	180	0	8	0.8449	0.82	0.184
51_s0	AVKVTQEEKEVSAKLGEKVTLNCRASQDISKYLNWYKQKEDGSIKLVIYHTSRLHSGIDSRYSGSGSGTEYQLTISNLKKEDVATYYCQQGNTLPYTFGEGTKLKITGGGGSGGGGSGGGGSQVTLTESGPEHVEPGETLKITCKISGDDIKDYGVSWIRQPPGKGLEWIGVIWGSETTYYNSALKSRVKIERDDSNSTVTLKISDVQPEDTAVYYCAIHYYYGGSYAMDYWGQGHEVEVSA	1.237020911	0.863636364	0.285123967	5.718582278	0.147530298	mpnn_sagan_02b52	FALSE	TRUE	TRUE	TRUE	190	0	8	0.845	0.82	0.2773
16_ff	AIKVTQEEKEVTAKLGDKVTLNCRASQDISKYLNWYKQKEDGTIELVIYHTSRLHSGVDSRYSGSGSGTEYQLTISNLKKDDVATYYCQQGNTLPYTFGEGTKLKIEGGGGSGGGGSGGGGSKVTVTESGPEHVEPGETLEVECKISGANIKDYGVSWIRQPPGKGLEWIGVIWGSETTYYNSALKSRVKITRDDSKNTVTLKISDVTPEDTAVYYCGIHYYYGGSYAMDYWGQGYKVKVEA	1.2054777	0.851239669	0.301652893	5.897369555	0.147487701	mpnn_franklin_f6946	FALSE	TRUE	FALSE	FALSE	185	0	8	0.8466	0.81	0.271400005
20_gd	AIQVTQAEKEKSAKLGDKVTLKCRASQDISKYLNWYKQKEDGTIELVIYHTSRLHSGVDSRYSGSGSGTDYQLTISNLQQDDVATYYCQQGNTLPYTFGEGTKLKIEGGGGSGGGGSGGGGSKVTLTESGPEHVEPGETLTIECKVSGFNLKDYGVSWIRQPPGKGLEWIGVIWGSETTYYNSALKSRVKITKDYEKSTVTLEITDLQPEDTAIYYCAIHYYYGGSYAMDYWGQGHEVEVAA	1.212408864	0.847107438	0.260330579	5.893679331	0.147075971	mpnn_galadriel_dd4eb	FALSE	TRUE	FALSE	TRUE	180	0	8	0.8415	0.81	0.290899992
24_ge	PIKVTQEEKEVTAKLGDKVTLKCRASQDISKYLNWYKQDEDGTIRLVVYHTSRLHSGIDSRYSGSGSGTDYQLTISNLQQDDVATYYCQQGNTLPYTFGEGTKLKIEGGGGSGGGGSGGGGSQVTLTESGPEKVKPGDTLEIKCKISGANIKDYGVSWIRQPPGKGLEWLGVIWGSETTYYNSALKSRLKITRNDENSEVTLKITNVQPEDTATYYCAKHYYYGGSYAMDYWGQGYKVKVEE	1.229504341	0.838842975	0.29338843	5.906034679	0.146298428	mpnn_golem_eb49f	FALSE	FALSE	TRUE	FALSE	194	0	8	0.8349	0.8	0.315699995
52_sd	AITITQEEKTVKAKLGEKVTLNCRASQDISKYLNWYKQDPDGTIELVIYHTSRLHSGIDSRYSGSGSGTDYTLTISSLQPEDVATYYCQQGNTLPYTFGEGTKLEIEGGGGSGGGGSGGGGSQVTLTESGPSHVEPGETLEITCKASGFNLKDYGVSWIRQPPGKGLEWLGVIWGSETTYYNSALKSRIKITKDYENNTVTLKISDVTPEDTAVYYCAKHYYYGGSYAMDYWGKGHEVKVES	1.260033483	0.842975207	0.285123967	5.839068718	0.146223313	mpnn_sam_d9b5d	TRUE	FALSE	FALSE	FALSE	198	0	8	0.8526	0.82	0.26030001
61_t9	SIQVTQEKKEVTAKLGDKVTLNCRASQDISKYLNWYKQDPDGTIELVIYHTSRLHSGIDSRYSGSGSGTEYSLTISNLKKEDVATYYCQQGNTLPYTFGEGTKLNIEGGGGSGGGGSGGGGSKVTVTESGPERVEPGETLEVKCKVSGFNLKDYGVSWIRQPPGKGLEWVGVIWGSETTYYNSALKSRVKITKDDANSTVTLKISDVKEEDTAVYYCGIHYYYGGSYAMDYWGQGHQVKVEA	1.225558929	0.851239669	0.285123967	5.965870206	0.145185953	mpnn_theoden_9a134	FALSE	TRUE	TRUE	TRUE	192	0	8	0.8386	0.8	0.330599993
09_db	PIKVTQEEKEVTAKLGDKVTLKCRASQDISKYLNWYKQKEDGTIELVIYHTSRLHSGVDSRYSGSGSGTDYTLTISNLKKDDVATYYCQQGNTLPYTFGEGTKLKIEGGGGSGGGGSGGGGSQVTITESGPSHVEPGETLEVKCKISGANIKDYGVSWIRQPPGKGLEWLGVIWGSETTYYNSALKSRLKITRDDENSEVTLTISNVQPEDTATYYCAKHYYYGGSYAMDYWGQGHQVKVSS	1.186887516	0.859504132	0.276859504	6.212542173	0.144572355	mpnn_diagla_b858d	FALSE	TRUE	FALSE	FALSE	173	0	8	0.8487	0.82	0.281300008
39_pd	AVTMTQAEKEKSAKLGEKVTLNCRASQDISKYLNWYKQKEDGTIELIIYHTSRLHSGVDSRYSGSGSGTDYTLTISSLKKDDVATYYCQQGNTLPYTFGEGTKLKIEGGGGSGGGGSGGGGSKVTITESGPEHVEPGDTLEITCKISGANIKDYGVSWIRQPPGKGLEWLGVIWGSETTYYNSALKSRLKITRDDETSTVTLKISDVQPEDTAVYYCAKHYYYGGSYAMDYWGQGKYVKVEA	1.193365261	0.851239669	0.285123967	6.365666629	0.142993368	mpnn_pippin_d15e5	FALSE	TRUE	FALSE	TRUE	147	0	8	0.8488	0.82	0.265599996
44_qf	TIQVTQEEKEVTAKLGDKVTLNCRASQDISKYLNWYKQKEDGTIELLIYHTSRLHSGVDSRYSGSGSGTEYQLTISNLKKEDVATYYCQQGNTLPYTFGEGTKLNIEGGGGSGGGGSGGGGSNITLTESGPEHVEPGETLEVKCKISGANIKDYGVSWIRQPPGKGLEWIGVIWGSETTYYNSALKSRVKITRDDENSTVTLKISDVTPEDTAVYYCGLHYYYGGSYAMDYWGKGHEVKVEA	1.210987262	0.834710744	0.297520661	6.001011848	0.145351664	mpnn_quigon_fa003	TRUE	TRUE	TRUE	FALSE	198	1	8	0.8581	0.81	0.254999995
36_pc	AITMTQAEKEKSAKLGDKVTLNCRASQDISKYLNWYKQKEDGTIELLIYHTSRLHSGVDSRYSGSGSGTDYYLTISNLKKDDIATYYCQQGNTLPYTFGEGTKLKIEGGGGSGGGGSGGGGSQVTLTESGPEHVEPGDTLEITCKASGFNLKDYGVSWIRQPPGKGLEWIGVIWGSETTYYNSALKSRVKITKDNSNSTVTLKISDVQPEDTATYYCARHYYYGGSYAMDYWGQGYKVKVEA	1.204164833	0.842975207	0.256198347	6.200128249	0.144134006	mpnn_pauling_c8ac3	FALSE	TRUE	FALSE	TRUE	178	1	8	0.8484	0.83	0.184599996
29_l9	PITVTQAEKEKSAKLGEKVTLNCRASQDISKYLNWYKQKEDGTIELVIYHTSRLHSGVDSRYSGSGSGTDYQLTISNLQQDDVATYYCQQGNTLPYTFGQGTKLKIEGGGGSGGGGSGGGGSNVTLTESGPSHVEPGETLTLTCTVSGFNLKDYGVSWIRQPPGKGLEWLGVIWGSETTYYNSALKSRIKITKDDSNSTVTLQISDVQPEDTAVYYCAKHYYYGGSYAMDYWGQGYKVIVSA	1.214826234	0.863636364	0.256198347	6.377995479	0.142575391	mpnn_legolas_9c90e	TRUE	TRUE	TRUE	TRUE	198	1	8	0.8577	0.82	0.262499988
49_re	SIKVTQEEKEVKAKLGEKVTLKCRASQDISKYLNWYKQDKDGTIELVVYHTSRLHSGIDSRYSGSGSGTDYQLTITNVKESDVATYYCQQGNTLPYTFGEGTKLEIEGGGGSGGGGSGGGGSQVTLTESGPEKVKPGDTLTVTCKISGDDIKDYGVSWIRQPPGKGLEWLGVIWGSETTYYNSALKSRLKITRDDSKSQVTLKISDVKTEDTATYYCARHYYYGGSYAMDYWGKGYKVKVEE	1.281238474	0.847107438	0.289256198	6.215319893	0.142347283	mpnn_ron_ecd32	TRUE	FALSE	FALSE	FALSE	190	1	9	0.8416	0.8	0.4199
12_d2	AVTVTQEEKEVTAKLGDKVTLNCRASQDISKYLNWYKQKEDGTIELLIYHTSRLHSGVDSRYSGSGSGTEYSLTISNLKKDDVATYYCQQGNTLPYTFGEGTKLKIEGGGGSGGGGSGGGGSQVKLEESGPSHVEPGDTLEVKCTISGANIKDYGVSWIRQPPGKGLEWIGVIWGSETTYYNSALKSRVKIEKDYEKNTVTLKISDVQPEDTATYYCAKHYYYGGSYAMDYWGQGYKVEVAA	1.199719601	0.863636364	0.272727273	6.470971663	0.14176439	mpnn_doudna_29456	FALSE	TRUE	FALSE	FALSE	185	1	9	0.85	0.82	0.206900001
26_l3	PITITQSETSKSAKLGDKVTLNCRASQDISKYLNWYKQDKDGTIKLIIYHTSRLHSGIDSRFSGSGSGTEFTLTISSLQPEDVATYYCQQGNTLPYTFGEGTKLEIEGGGGSGGGGSGGGGSQVTLTESGPGWVKPGDTLTVTCKISGANIKDYGVSWIRQPPGKGLEWLGVIWGSETTYYNSALKSRLKITRNDENSTVTLEISDLTPEDTAVYYCGIHYYYGGSYAMDYWGQGHDVKVEA	1.272189476	0.851239669	0.280991736	6.855897828	0.136167896	mpnn_latias_3803c	TRUE	FALSE	FALSE	FALSE	180	1	9	0.8471	0.8	0.298099995
42_p5	SIQVTQEEKSVKAKLGEKVTLKCRASQDISKYLNWYRQKPDGTIELVVYHTSRLHSGVDSRFSGSGSGTDYTLTISNLQKDDVATYYCQQGNTLPYTFGQGTKLEIEGGGGSGGGGSGGGGSEVTITESGPEKVKPGETLTVTCKISGANIKDYGVSWIRQPPGKGLEWIGVIWGSETTYYNSALKSRVKITKDYENSTVTLKISDVKTEDTAVYYCAIHYYYGGSYAMDYWGQGYKVEVSA	1.211258702	0.867768595	0.26446281	6.886598598	0.137904198	mpnn_plato_52f9f	FALSE	TRUE	TRUE	FALSE	190	2	10	0.8556	0.82	0.28639999
03_a7	SIKITQEEKEKSAKLGDKVTLNCRASQDISKYLNWYKQDKDGTIKLLIYHTSRLHSGVDSRYSGSGSGTDYQLTISSLQPEDIATYYCQQGNTLPYTFGEGTKLTIEGGGGSGGGGSGGGGSNVTLTESGPEKVKPGETLTITCKISGFNLKDYGVSWIRQPPGKGLEWVGVIWGSETTYYNSALKSRVTIQRDDSNNTVTLKISDVTPEDTAVYYCAIHYYYGGSYAMDYWGQGYKVKVEA	1.194622229	0.842975207	0.272727273	6.71254943	0.140271831	mpnn_ashoka_77aae	FALSE	TRUE	FALSE	FALSE	194	3	8	0.8524	0.82	0.331
huscFvS1 (humanized control)	DIQMTQSPSSLSASVGDRVTITCRASQDISKYLNWYQQKPGKAPKLLIYHTSRLHSGVPSRFSGSGSGTDFTLTISSLQPEDFATYYCQQGNTLPYTFGGGTKLEITGGGGSGGGGSGGGGSEVQLVESGGGLVQPGGSLRLSCAASGVSLPDYGVSWVRQAPGKGLEWVAVIWGSETTYYNSALKSGRFTISRDNAKNSLYLQMNSLRAEDTAVYYCAHYYYGGSYAMDYWGQGTSVTVSS
