## Supplementary material for "Generative steering to adapt proteins beyond native biological contexts": Data S5

Plasmid	Description	Link (Benchling)	Source
XZ427 CMVTO-secNLuc-26SFur-B2AD-RenS-tevs-RXR6.2	Luciferase reporter for protease activity	https://benchling.com/s/seq-izxq5jXuvT8BgSU4tAZG?item_id=seq_rPBFIWzg&m=slm-q8bHiDUKHKDDoj1lWFc7	This work
XZ461 PGK-mScarlet3-rens-tevs-DHFR	Degron-based reporter for protease activity	https://benchling.com/s/seq-KBCuDlVbfCfNMKfCJP15?item_id=seq_1jagXtT5Xe&m=slm-0gKykqfkYItLjQAUpeHP	This work
XZ428 CMVTO-TEVP-EGFP	TEV protease fused with EGFP, positive control for protease activity	https://benchling.com/s/seq-SUh5xMGQq8KqlLRAjIQV?item_id=seq_oXgXat2D&m=slm-9ko0fBpCIKO3r0FTvMwm	This work
XZ429 CMVTO-cytRenin(wt)-EGFP	WT renin fused with EGFP	https://benchling.com/s/seq-Yd2OEogT6SkShQC6V1mp?item_id=seq_csVGjonv&m=slm-BLAUlKrJNySupCOag1Aa	This work
XZ438 CMVTO-cytorenin-job38-EGFP	Ren9 fused with EGFP	https://benchling.com/s/seq-aSSSlUey5HOg7rVcCB0O?item_id=seq_lpXHNbWK&m=slm-yIxHj1keyNJWLhCRNiJk	This work
XZ587 CMVTO-ren9_a3d16_EGFP	Ren9.16 fused with EGFP	https://benchling.com/s/seq-zHHplPHFZ620ShvoNYfC?item_id=seq_CjOliAVM0I&m=slm-XUi1WLLpkl8NL8KM7ZHX	This work
XZ535 CMV-LgBiT-SunPepV4-mCherry-NLS	Reporter plasmid for binder-target interaction for SunTag scFv	https://benchling.com/s/seq-6W7Pzc5xl0zir4fnYpV2?item_id=seq_D1cuQrDwbD&m=slm-1VO4tiOi7ziBZF41GEf2	This work
XZ538 CMV-SmBiT-scFv(GCN4)-EGFP	WT SunTag scFv fused to GFP	https://benchling.com/s/seq-6AwmQE5qm11mNCswSamg?item_id=seq_S1WBUpoFAs&m=slm-Ubm1jYh5VTo3dtZYEV6Y	This work
XZ551 scfvgcn4_71s2_fixed_T161K	SunTag scFv variant 71s2 affinity maturation for reduced immunogenicity (T161K)	https://benchling.com/s/seq-ZE5hQEFmCNean34U4l7S?item_id=seq_Nqzg9SnlN4&m=slm-FytZnYDy0mODfufZuO52	This work
XZ583 EF1a-myc-FMC63-CAR(BBZ)	wt FMC63 CAR (GS linker) for expression in HEK cells	https://benchling.com/s/seq-gXcCcpiu2DL3e21HIqO0?item_id=seq_hcgiX97RE3&m=slm-Df4l3Ufmse9uW0aOTsHg	This work
XZ594 huscFvS1(CD19)-BBz-P2A-NGFR (retro)	retroviral construct for CAR-T cell production, with humanized scFv	https://benchling.com/s/seq-6vsqMbaDLeIXXfCctobH?item_id=seq_bxBKXwDq2A&m=slm-BYlQ0VvCbpf24VBmPJId	This work
XZ595 FMC63(CD19-GS)-BBz-P2A-NGFR (retro)	retroviral construct for CAR-T cell production, with wt FMC63 and GS linker	https://benchling.com/s/seq-jYcry9RbKgMLsLkHwGBc?item_id=seq_cEzWHgg0kR&m=slm-r988fHix902Gu1t5BmjL	This work
XZ596 56s5(CD19)-BBz-P2A-NGFR (retro)	retroviral construct for CAR-T cell production, with design 56s5	https://benchling.com/s/seq-W7A1sqPIYBTU6J3pCA0f?item_id=seq_fcFhwD2LPo&m=slm-6RFSncMnhIQDUU3NX7dk	This work
XZ597 52sd(CD19)-BBz-P2A-NGFR (retro)	retroviral construct for CAR-T cell production, with design 52sd	https://benchling.com/s/seq-4tBPdINvzalwsZvZ6GbA?item_id=seq_qi0Gwwpqdz&m=slm-nLaZlCFwjDaOoEYNV1Te	This work
XZ599 29l9(CD19)-BBz-P2A-NGFR (retro)	retroviral construct for CAR-T cell production, with design 29l9	https://benchling.com/s/seq-0RHTTaqjjh8LGL5wAPhK?item_id=seq_Ug7PfUDJty&m=slm-2B5NdyaiyeW8ufhSWkBB	This work
XZ592 pLentiCMV10x_sct_ggcs_A0201	ESCAPE-seq backbone for A0201, golden-gate compatible	https://benchling.com/s/seq-XtVSsDtsQhUKCzULOtd7?item_id=seq_QEFNt76XPF&m=slm-1pZ0dCBVbctycCCgs879	Adapted from Shi et al.
XZ593 pLentiCMV10x_sct_ggcs_B0702	ESCAPE-seq backbone for B0702, golden-gate compatible	https://benchling.com/s/seq-budD7a5mOHfYuJz0rV6v?item_id=seq_99ml2PNMLq&m=slm-y4R4N1tbSsgxTZB6ilap	Adapted from Shi et al.
XZ604 pLentiCMV10x_sct_AGRVGKSAL_A0201	lenti construct for A0201 control, E score ~2	https://benchling.com/s/seq-V6LREVz7SCvIqakn1RFx?item_id=seq_QXAGYxEBFG&m=slm-43gcOu87nBkCfc8PshqY	This work
XZ605 pLentiCMV10x_sct_IMQLMPFGC_A0201	lenti construct for A0201 control, E score ~4	https://benchling.com/s/seq-pfjn4jh9U7iCSO1Wo0QM?item_id=seq_NJ64tHuZrc&m=slm-YonolGQp6KXngV3bDThF	This work
XZ606 pLentiCMV10x_sct_FISEYCGEI_A0201	lenti construct for A0201 control, E score ~7.6	https://benchling.com/s/seq-5hxzvNMzuE9NpStsnRAs?item_id=seq_YpS8ZSab72&m=slm-NJTOHmXHv12Seg2gs6rg	This work
XZ607 pLentiCMV10x_sct_TKPITIGRH_B0702	lenti construct for B0702 control, E score ~1	https://benchling.com/s/seq-sOXpZ8NyR4qriVEf8Apw?item_id=seq_KoxZYZef2p&m=slm-HIfe8ItdT0yOHFE5x5Ih	This work
XZ608 pLentiCMV10x_sct_WKSPNGTIL_B0702	lenti construct for B0702 control, E score ~3	https://benchling.com/s/seq-tP7TCTutqnMlwgQypDEN?item_id=seq_BEpUdhiAca&m=slm-Q53281R3jwFYAfiaxp6Z	This work
XZ609 pLentiCMV10x_sct_WAAPAHALQ_B0702	lenti construct for B0702 control, E score ~5	https://benchling.com/s/seq-FcmBjmDNj8AehXOxNFGF?item_id=seq_dWQ5VFk8OC&m=slm-3FSFK625rEKGNsclTFY7	This work
